# Single-cell proteomics: a powerful new tool to study kidney cell heterogeneity

**DOI:** 10.1101/2025.09.23.678003

**Authors:** Qi Wu, Lei Cheng, Adrienne M. Assmus, Xiang Zheng, Cristina Esteva Font, Charlotte C. Petersen, Xiangning Ding, Søren R. Paludan, Robert A. Fenton

**Affiliations:** Department of Biomedicine, Aarhus University, Aarhus, Denmark

**Keywords:** single-cell proteomics, kidney, distal convoluted tubule, cell heterogeneity, NCC, *Slc12a3*

## Abstract

**Background:** Technological advancements in protein mass spectrometry have significantly enhanced analytical sensitivity and throughput, enabling single-cell proteomics by mass spectrometry (SCP-MS) to become reality. SCP-MS allows high-resolution analysis of cellular heterogeneity and function, bypassing bulk analysis limitations. Here, we used SCP-MS to document at the protein level the cellular diversity of mouse kidney cells. We further focused SCP-MS on low abundance distal convoluted tubule (DCT) cells that are essential for body electrolyte homeostasis and blood pressure control.

**Methods:** Mouse kidney cells were isolated via enzymic digestion and single-cells isolated using fluorescence-activated cell sorting (FACS). DCT cells were isolated from mice with GFP expression specifically in the DCT (parvalbumin-GFP) using a similar workflow. SCP-MS analyses was performed using an Orbitrap Ascend Mass Spectrometer with a FAIMS Pro Duo interface coupled with Wide ISolation window High-resolution MS1 Data Independent Acquisition (WISH-DIA). Spectronaut was used for protein identification and quantification, and cell-type annotation and clustering were performed in Python by scanpy implementation.

**Results:** Workflow benchmarking using Hela cells confirmed a successful SCP-MS setup. From 768 single mouse kidney cells, SCP-MS identified 2626 unique proteins. Computational approaches resolved various nephron segments, including distinct DCT populations. From enriched DCT cells, 1912 proteins were identified, enabling classification of three populations - DCT1, DCT2, and a proliferative subset (ProLIF) that represented a transient state between DCT1 and DCT2. ProLIF cells had elevated abundance of the sodium-chloride cotransporter NCC and represented approximately 33% of DCT cells, substantially exceeding previous transcriptomic estimates of ProLIF cell frequency (~0.1%). High proliferation (~39%) of DCT cells was confirmed using immunohistochemistry.

**Conclusions:** This SCP-MS analysis of mouse kidney uncovered significant cellular heterogeneity not captured effectively using transcriptomics. Despite imitations in proteome depth and throughput, SCP-MS provides a powerful approach for investigating kidney cellular dynamics at the protein level.

**Key points:**

- We developed a single-cell proteomics by mass spectrometry (SCP-MS) workflow identifying up to ~2,000 proteins in a single mouse kidney cell
- SCP-MS identified a substantial proliferative subset of cells in the DCT underestimated by transcriptomics
- SCP-MS could inform on clinical strategies for kidney disease monitoring, offering robust indicators of tubular injury or regeneration.
