## Supplemental Table 1 for "Single-cell proteomics: a powerful new tool to study kidney cell heterogeneity"

### Sheet: Overview
Supplemental Table 1
This spreadsheet contains marker gene lists used in our SCP data annotation
Tab1: Golden markers of kidney. See: Chen L, et al., Renal-Tubule Epithelial Cell Nomenclature for Single-Cell RNA-Sequencing Studies. J Am Soc Nephrol, 2019. 30(8): p. 1358-1364, DOI: 10.1681/ASN.2019040415.
Tab2: Marker gene list of distal convoluted tubule cells. See: Su XT, et al., Enriched Single-Nucleus RNA-Sequencing Reveals Unique Attributes of Distal Convoluted Tubule Cells. J Am Soc Nephrol, 2024. 35(4): p. 426-440, DOI: 10.1681/ASN.0000000000000297.

### Sheet: Golden markers of kidney
Cell Type	Marker Genes
Podocyte	Nphs1, Nphs2
Proximal S1 cell	Slc5a2, Slc34a1, Lrp2
Proximal S2 cell	Slc22a6, Slc34a1, Lrp2
Proximal S3 cell	Agt, Slc34a1, Lrp2
Descending thin limb cell	Slc14a2
Ascending thin limb cell	Clcnka
Thick ascending limb cell	Slc12a1, Umod
Macula densa cell	Slc12a1, Oxtr, Nos1
Distal convoluted tubule cell	Slc12a3
Connecting tubule cell	Aqp2, Scnn1g, Calb1
Principal cells	Aqp2, Scnn1g
Type A intercalated cell	Slc4a1
Type B intercalated cell	Slc26a4
Inner medullary collecting duct cell	Aqp2, Slc14a2

### Sheet: Markers of DCT
Cell Type	Marker Genes
DCT1	Slc12a3, Pvalb, Egf, Umod, Trpm7, Col5a2, Ptgfr
DCT2	Slc12a3, Slc8a1, Calb1, S100g, Klk1, Trpv5
ProLIF	Slc12a3, Cenpf, Top2a, Mki67
